# Mating signal energy gradient mediates gene flow in the early stage of avian speciation

**DOI:** 10.1101/2025.03.28.646037

**Authors:** Derek Daniel Eddo, Zachary James Hodur, Silu Wang

## Abstract

The grey zones of speciation harbor hybridizing species that experience the tension of incompatibility and gene flow. Mating signals for mate choice or competition in the hybridizing species can mediate heterospecific mating, thus predicting the extent and direction of gene flow in the entangled evolutionary trajectories. Some mating signals are diffusive, facilitating gene flow across species boundaries; some asymmetrically mediate gene flow from one species to another; while others prevent hybridization and strengthen species boundaries. Here we investigate the role of mating signals in mediating gene flow at nascent species boundaries. By comparatively studying the mating signals of 109 hybridizing avian species pairs, we discovered: (1) the visual, acoustic, kinesthetic, and chemosensory signaling modalities are associated with their roles in the species boundaries; (2) the relative energetic expenditure of mating signals predicts the directionality of gene flow between species; (3) the effects of mating signals on species boundaries are associated with mitochondrial genetic distance. This synthesis highlights the significant role of mating signal energetics in shaping the grey zone of avian speciation.
