## Supplementary material for "Mating signal energy gradient mediates gene flow in the early stage of avian speciation": Table S1

### Sheet: 2025_1_9_Master_Spreadsheet
ID	Latin Names	Average Mitochondria Distance	Signal Category	Type of Signaling	Effects on Species Boundary	Gene Flow Direction	Energetics Index	Expanded Energetics	Species Boundary Evidence
1	Apteryx mantelli + Apteryx australis	0.0176975	Chemosensory	Pheromones Around Territory	Strengthening	NA	NA	NA	Tertiary
		0.0176975	Acoustic	Territory Calls	Strengthening	NA	NA	NA	Tertiary
2	Apteryx owenii + Apteryx rowi	0.0521548	Acoustic	Territory Calls	Strengthening	NA	NA	NA	Tertiary
3	Crypturellus boucardi + Crypturellus cinnamomeus	NA	Acoustic	Song	Diffusive	NA	NA	NA	Secondary
		NA	Color+Morphology	Egg Color	Strengthening	NA	NA	NA	Secondary
4	Chauna charvaria + Chauna torquata	NA	Acoustic	Trumpeting Call	Strengthening	NA	NA	NA	Tertiary
5	Anas platyrhynchos + Anas rubripes	0.00597757	Kinesthetic	Courtship Displays	Asymmetric	1	0	NA	Primary
		0.00597757	Color+Morphology	Nuptial Plumage	Strengthening	NA	NA	NA	Tertiary
		0.00597757	Color+Morphology	Reproductive Tracks Armsrace	Strengthening	NA	NA	NA	Tertiary
		0.00597757	Chemosensory	Chemical Secretions	Strengthening	NA	NA	NA	Tertiary
6	Anas platyrhynchos + Anas superciliosa	0.00203227	Color+Morphology	Body Color	Strengthening	NA	NA	NA	Primary
		0.00203227	Chemosensory	Pheromones	Strengthening	NA	NA	NA	Tertiary
7	Bucephala clangula + Bucephala islandica	0.0130449	Kinesthetic	Behavior	Diffusive	NA	NA	NA	Secondary
8	Somateria mollissima + Somateria spectabilis	0.00199554	Kinesthetic	Courtship Ritual	Asymmetric	2	-1	1	Secondary
9	Branta canadensis + Branta hutchinsii	0.0132569	Kinesthetic	Aggression	Diffusive	NA	NA	NA	Secondary
10	Cygnus cygnus + Cygnus olor	0.0603096	Kinesthetic	Swimming Behaviors	Diffusive	NA	NA	NA	Secondary
11	Callipepla californica + Callipepla gambelii	0.0315411	Acoustic	Calls	Diffusive	NA	NA	NA	Primary
		0.0315411	Color+Morphology	Plumage	Diffusive	NA	NA	NA	Primary
		0.0315411	Color+Morphology	Body Mass	Diffusive	NA	NA	NA	Primary
12	Gallus gallus domesticus + Phasianus colchicus	0.0764567	Chemosensory	Chemical Secretions	Strengthening	NA	NA	NA	Tertiary
13	Tympanuchus cupido + Tympanuchus phasianellus	0.00107332	Kinesthetic	Aggression	Asymmetric	1	NA	NA	Primary
		0.00107332	Color+Morphology	Body Mass	Strengthening	NA	NA	NA	Primary
		0.00107332	Kinesthetic	Foot stomping	Strengthening	NA	NA	NA	Primary
		0.00107332	Acoustic	Calls	Strengthening	NA	NA	NA	Primary
14	Tympanuchus cupido + Tympanuchus pallidicinctus	0.0024926	Acoustic	Calls	Strengthening	NA	NA	NA	Primary
15	Tympanuchus phasianellus + Tympanuchus pallidicinctus	0.00347233	Kinesthetic	Behavior	Strengthening	NA	NA	NA	Primary
16	Phoenicopterus roseus + Phoeniconasias minor	0.0288329	Color+Morphology	Plumage	Asymmetric	2	NA	NA	Tertiary
		0.0288329	Kinesthetic	Group Courtship	Asymmetric	2	NA	NA	Tertiary
17	Aechmophorus occidentalis + Aechmophorus clarkii	0.0424082	Kinesthetic	Courtship Displays	Strengthening	NA	NA	NA	Tertiary
18	Podiceps auritus + Podiceps nigricollis	0.0254483	Kinesthetic	Courtship Behaviors	Diffusive	NA	NA	NA	Secondary
19	Streptopelia vinacea + Streptopelia capicola	0.0621611	Acoustic	Song	Strengthening	NA	NA	NA	Primary
20	Columba livia + Streptopelia risoria	0.0374304	Kinesthetic	Behavior	Diffusive	NA	NA	NA	Secondary
		0.0374304	Color+Morphology	Plumage Pattern	Strengthening	NA	NA	NA	Tertiary
		0.0374304	Acoustic	Mating Call	Strengthening	NA	NA	NA	Secondary
21	Tauraco erythrolophus + Tauraco fischeri	0.0759941	Color+Morphology	Plumage	Strengthening	NA	NA	NA	NA
22	Tauraco persa + Tauraco violacea	NA	Color+Morphology	Plumage	Strengthening	NA	NA	NA	NA
23	Menelikornis leucotis + Menelikornis ruspolii	0.000770675	Color+Morphology	Plumage	Strengthening	NA	NA	NA	NA
24	Otis tarda dybowskii + Otis tarda tarda	0.00616592	Kinesthetic	Behavior	Strengthening	NA	NA	NA	Secondary
25	Rallus elegans + Rallus crepitans	0.00898499	Color+Morphology	Body Size	Asymmetric	1	1	4	Primary
		0.00898499	Acoustic	Calls	Strengthening	NA	NA	NA	Primary
		0.00898499	Color+Morphology	Plumage Color	Strengthening	NA	NA	NA	Primary
26	Rallus longirostris + Rallus elegans	0.0147422	Acoustic	Calls	Diffusive	NA	NA	NA	Primary
27	Leucogeranus leucogeranus + Antigone canadensis	0.0310375	Kinesthetic	Mating Behavior	Strengthening	NA	NA	NA	Secondary
		0.0310375	Acoustic	Vocalizations	Strengthening	NA	NA	NA	Secondary
28	Vanellus armatus + Vanellus albiceps	NA	Color+Morphology	Spur Length and Body Size	Asymmetric	2	NA	NA	Tertiary
29	Calidris alpina + Caladris fuscicollis	0.0524255	Kinesthetic	Courtship	Diffusive	NA	NA	NA	Secondary
		0.0524255	Color+Morphology	Bill Size	Diffusive	NA	NA	NA	Secondary
30	Gallinago Gallinago + Gallinago Media	0.0440421	Acoustic	Audio Cues	Strengthening	NA	NA	NA	Secondary
		0.0440421	Color+Morphology	Tail Plumage	Strengthening	NA	NA	NA	Secondary
31	Jacana spinosa + Jacana jacana	0.00994886	Color+Morphology	Body Size	Asymmetric	1	1	4	Primary
		0.00994886	Kinesthetic	Aggression	Asymmetric	1	1	1	Primary
32	Aethia cristaella + Aethia pygmaea	0.0627433	Color+Morphology	Crown Ornaments	Diffusive	NA	NA	NA	Primary
33	Aethia cristaella + Aethia pusilla	0.0651055	Color+Morphology	Crown Ornaments	Diffusive	NA	NA	NA	Primary
34	Aethia pygmaea + Aethia pusilla	0.0808626	Color+Morphology	Crown Ornaments	Diffusive	NA	NA	NA	Primary
35	Larus argentatus + Larus cachinnans	0.00624601	Color+Morphology	Orbital Ring Color	Strengthening	NA	NA	NA	Primary
36	Larus glaucescens + Larus occidentalis	0.00504773	Color+Morphology	Oribital Ring Color	Strengthening	NA	NA	NA	Primary
37	Selasphorus rufus + Selasphorus callipoe	0.0110991	Kinesthetic	Lekking	Strengthening	NA	NA	NA	Primary
38	Selasphorus sasin + Selasphorus callipoe	0.0108206	Kinesthetic	Lekking	Strengthening	NA	NA	NA	Primary
39	Selasphorus sasin + Selasphorus rufus	0.0113189	Kinesthetic	Behavioral	Strengthening	NA	NA	NA	Primary
0	Lampornis clemenciae + Calypte anna	0.053372	Acoustic	Mating Song	Asymmetric	1	NA	NA	Tertiary
41	Calypte anna + Selasphorus calliope	0.0399217	Kinesthetic	Courtship	Asymmetric	2	NA	NA	Secondary
		0.0399217	Acoustic	Chirp Rate	Asymmetric	2	NA	NA	Tertiary
42	Thuamastura cora + Eulidia yarrellii	0.0180586	Acoustic	Song	Asymmetric	1	1	2	Primary
		0.0180586	Kinesthetic	Courtship	Asymmetric	1	1	2	Primary
43	Gavia immer + Gavia adamsii	0.00214426	Kinesthetic	Courtship Displays	Strengthening	NA	NA	NA	Tertiary
44	Eudyptes chrysocome + Eudyptes moseleyi	0.0175166	Acoustic	Nuptial Calls	Strengthening	NA	NA	NA	Primary
		0.0175166	Color+Morphology	Head Ornaments	Strengthening	NA	NA	NA	Primary
45	Eudyptes chrysocome + Eudyptes chrysolophus	0.112471	Kinesthetic	Mating Behavior	Diffusive	NA	NA	NA	Secondary
46	Spheniscus humboldti + Spheniscus magellanicus	0.0183741	Color+Morphology	Body Mass	Diffusive	NA	NA	NA	Secondary
		0.0183741	Chemosensory	Chemical Secretions	Strengthening	NA	NA	NA	Tertiary
47	Thalassarche melanophris + Thalassarche chrysostoma	0.00798361	Kinesthetic	Behavior	Diffusive	NA	NA	NA	Tertiary
48	Puffinus yelkouan + Puffinus mauretanicus	0.00625033	Acoustic	Territory Calls	Strengthening	NA	NA	NA	Tertiary
49	Pachyptila desolata + Pachyptila vittata	0.0141753	Color+Morphology	Body Size	Asymmetric	2	NA	NA	Tertiary
		0.0141753	Acoustic	Calls	Diffusive	NA	NA	NA	Tertiary
50	Macronectes giganteus + Macronectes halli	0.00528995	Kinesthetic	Courtship	Diffusive	NA	NA	NA	Primary
51	Mycteria cinerea + Mycteria leucocephala	0.0251014	Color+Morphology	Tarsus Length	Diffusive	NA	NA	NA	Tertiary
		0.0251014	Color+Morphology	Body Size	Diffusive	NA	NA	NA	Tertiary
52	Ardea herodias occidentalis + Ardea herodias	NA	Color+Morphology	Plumage Color	Strengthening	NA	NA	NA	Primary
53	Sula nebouxii + Sula variegata	0.00595535	Color+Morphology	Coloration of feet	Asymmetric	1	1	1	Primary
54	Strix varia + Strix occidentalis	0.0704722	Kinesthetic	Territorial/Aggressive	Asymmetric	1	NA	NA	Tertiary
		0.0704722	Color+Morphology	Body Size	Strengthening	NA	NA	NA	Tertiary
55	Clanga pomarina + Clanga clanga	0.0127007	Color+Morphology	Larger body sizes	Asymmetric	2	1	1	Primary
56	Tachyspiza Fasciatus + Tachyspiza Novaehollandiae	NA	Kinesthetic	Courtship Behaviors	Strengthening	NA	NA	NA	Tertiary
57	Circus spilonotus + Circus aeruginosus	0.0335262	Color+Morphology	Plumage	Strengthening	NA	NA	NA	Secondary
58	Buteo buteo vulpinus + Buteo rufinus cirtensis	0.00150371	Color+Morphology	Plumage	Strengthening	NA	NA	NA	Secondary
59	Haliaeetus leucocephalus + Haliaeetus pelagicus	0.0272896	Kinesthetic	Courtship	Strengthening	NA	NA	NA	NA
60	Tockus rufirostris + Tockus damarensis	0.00601888	Color+Morphology	Eye Color	Asymmetric	2	NA	NA	Primary
		0.00601888	Acoustic	Call Variation	Asymmetric	2	1	2	Primary
		0.00601888	Color+Morphology	Bill length	Asymmetric	2	0	2	Primary
		0.00601888	Color+Morphology	Facial Plumage	Asymmetric	1	1	2	Primary
		0.00601888	Acoustic	Vocalization/Courtship	Diffusive	NA	NA	NA	Primary
61	Syma megarhyncha + Syma torotoro	0.045558	Color+Morphology	Body Size	Strengthening	NA	NA	NA	Primary
		0.045558	Acoustic	Vocalizations	Strengthening	NA	NA	NA	Primary
62	Baryphthengus martii + Momotus momota	0.0752227	Acoustic	Vocalizations	Diffusive	NA	NA	NA	Primary
63	Momotus momota + Baryphthengus ruficapillus	0.0104379	Kinesthetic	Courtship similarities	Diffusive	NA	NA	NA	Primary
64	Dryobates nuttallii + Dryobates scalaris	0.00952776	Kinesthetic	Behavior	Strengthening	NA	NA	NA	Secondary
65	Dryobates villosus + Dryobates scalaris	0.0855537	Acoustic	Vocalizations	Diffusive	NA	NA	NA	Secondary
		0.0855537	Kinesthetic	Behavior	Diffusive	NA	NA	NA	Tertiary
66	Melanerpes carolinus carolinus + Melanerpes carolinus perplexus	NA	Acoustic	Vocalizations	Diffusive	NA	NA	NA	Secondary
		NA	Kinesthetic	Behavior	Diffusive	NA	NA	NA	Tertiary
		NA	Color+Morphology	Plumage	Strengthening	NA	NA	NA	Tertiary
67	Pogoniulus pusillus + Pogoniulus chrysoconus	0.0559728	Color+Morphology	Forehead Plumage	Asymmetric	1	1	1	Primary
68	Ramphastos vitellinus ariel + Ramphastos vitellinus culminatus	0.015095	Color+Morphology	Orbital Ring Color	Strengthening	NA	NA	NA	Tertiary
69	Ramphastos vitellinus vitellinus + Ramphastos vitellinus culminatus	0.00504108	Color+Morphology	Throat Color	Strengthening	NA	NA	NA	Tertiary
70	Falco peregrinus + Falco mexicanus	0.026237	Kinesthetic	Courtship Displays	Diffusive	NA	NA	NA	Secondary
		0.026237	Acoustic	Vocalizations	Diffusive	NA	NA	NA	Secondary
71	Platycercus elegans elegans + Platycercus elegans flaveolus	NA	Acoustic	Vocalization	Strengthening	NA	NA	NA	Secondary
72	Barnardius zonarius zonarius + Barnardius zonarius semitorquatus	NA	Acoustic	Flight Call	Strengthening	NA	NA	NA	Secondary
73	Cyanoliseus patagonus andinus + Cyanoliseus patagonus patagonus	0.00848582	Color+Morphology	Morphology	Diffusive	NA	NA	NA	Secondary
74	Manacus vitellinus + Manacus candei	0.0175314	Kinesthetic	Courtship Displays	Asymmetric	1	1	2	Primary
		0.0175314	Color+Morphology	Collar Plumage	Asymmetric	1	1	2	Primary
		0.0175314	Color+Morphology	Belly Plumage	Asymmetric	1	1	2	Primary
		0.0175314	Kinesthetic	Aggression	Asymmetric	1	1	2	Primary
75	Ptilonorhynchus violaceus + Sericulus chrysocephalus	0.0779008	Kinesthetic	Bower Architecture	Asymmetric	1	1	2	Tertiary
		0.0779008	Acoustic	Vocal Mimicry	Asymmetric	1	NA	NA	Tertiary
76	Malurus melanocephalus melanocephalus + Malurus melanocephalus cruentatus	NA	Color+Morphology	Back Plumage	Asymmetric	1	1	1	Primary
77	Cicinnurus regius + Diphyllodes magnificus	0.029014	Color+Morphology	Biofluorescence on Body	Strengthening	NA	NA	NA	Secondary
		0.029014	Acoustic	Song Diversity	Strengthening	NA	NA	NA	Tertiary
		0.029014	Kinesthetic	Mating Location	Strengthening	NA	NA	NA	Secondary
78	Corvus corone + Corvus cornix	0.0235321	Color+Morphology	Morphology	Strengthening	NA	NA	NA	Primary
79	Parus major + Parus minor	0.0190996	Kinesthetic	Territory Defense	Asymmetric	1	NA	NA	Tertiary
		0.0190996	Acoustic	Calls	Asymmetric	1	NA	NA	Tertiary
80	Parus major + Cyanistes caeruleus	0.0587368	Acoustic	Vocal	Asymmetric	2	NA	NA	Tertiary
81	Poecile atricapillus + Poecile carolinensis	0.0284261	Acoustic	Vocalization	Diffusive	NA	NA	NA	Primary
		0.0284261	Chemosensory	Olfactory	Strengthening	NA	NA	NA	Primary
82	Acrocephalus palustris + Acrocephalus scirpaceus	0.0473551	Acoustic	Acoustic response	Asymmetric	1	1	2	Tertiary
83	Acrocephalus palustris + Acrocephalus schoenobaenus	0.070955	Kinesthetic	Song-fight repertoire	Asymmetric	1	1	2	Tertiary
		0.070955	Acoustic	Territory Calls	Asymmetric	1	1	2	Tertiary
84	Phylloscopus forresti + Phylloscopus kansuensis	0.0328157	Acoustic	Vocalization	Strengthening	NA	NA	NA	Primary
85	Zosterops kulambangrae + Zosterops murphyi	0.0478396	Color+Morphology	Eye Ring Size	Strengthening	NA	NA	NA	Primary
		0.0478396	Acoustic	Vocal	Strengthening	NA	NA	NA	Primary
86	Henicorhina leucophrys hilaris + Henicorhina leucophrys leucophrys	NA	Acoustic	Song	Diffusive	NA	NA	NA	Primary
87	Troglodytes pacificus + Troglodytes hiemalis	0.0489703	Acoustic	Song	Strengthening	NA	NA	NA	Primary
88	Sturnus Unicolor + Sturnus vulgaris	0.0194825	Chemosensory	Olfactory	Strengthening	NA	NA	NA	Tertiary
89	Ficedula albicollis + Ficedula hypoleuca	0.0211121	Kinesthetic	Benefits From Mating	Asymmetric	2	1	1	Primary
		0.0211121	Acoustic	Vocalization/Song	Asymmetric	2	NA	NA	Primary
		0.0211121	Color+Morphology	Plumage Coloration	Strengthening	NA	NA	NA	Primary
90	Luscinia luscinia + Luscinia megarhynchos	0.0408674	Acoustic	Vocalization	Strengthening	NA	NA	NA	Primary
91	Cinnyris moreaui + Cinnyris mediocris	0.0807786	Acoustic	Learned Vocalization	Strengthening	NA	NA	NA	Primary
92	Euplectes albonotatus + Euplectes orix	0.0575608	Color+Morphology	Tail Length	Diffusive	NA	NA	NA	Secondary
93	Taeniopygia guttata guttata + Taeniopygia guttata castanotis	NA	Chemosensory	Odor	Strengthening	NA	NA	NA	Tertiary
94	Passer italiae + Passer hispaniolensis	0.00266494	Color+Morphology	Crown Plumage	Strengthening	NA	NA	NA	Primary
95	Passer domesticus + Passer montanus	0.0510827	Color+Morphology	Uropygial Gland	Asymmetric	1	NA	NA	Tertiary
96	Loxia curvirostra + Loxia pytyopsittacus	0.00656413	Acoustic	Vocalizations	Strengthening	NA	NA	NA	Secondary
97	Loxia curvirostra + Loxia scotica	0.00251452	Acoustic	Vocalizations	Strengthening	NA	NA	NA	Secondary
98	Loxia pytyopsittacus + Loxia scotica	0.000945702	Acoustic	Vocalizations	Strengthening	NA	NA	NA	Secondary
99	Serinus canaria domesticus + Haemorhous mexicanus	NA	Chemosensory	Olfactory	Strengthening	NA	NA	NA	Tertiary
100	Passerina cyanea + Passerina amonea	0.0432993	Acoustic	Vocalization	Strengthening	NA	NA	NA	Primary
		0.0432993	Color+Morphology	Plumage	Strengthening	NA	NA	NA	Primary
101	Camarhynchus parvulus + Camarhynchus pauper	0.00232978	Color+Morphology	Body Size	Asymmetric	1	1	1	Primary
102	Melospiza melodia heermanni + Melospiza melodia fallax	NA	Acoustic	Song	Strengthening	NA	NA	NA	Primary
103	Junco hyemalis + Junco phaeonotus	0.00412839	Chemosensory	Olfactory	Strengthening	NA	NA	NA	Tertiary
104	Junco hyemalis + Zonotrichia albicollis	0.0788655	Color+Morphology	Crown Color	Asymmetric	1	1	2	Secondary
		0.0788655	Chemosensory	Chemosignaling	Diffusive	NA	NA	NA	Secondary
		0.0788655	Color+Morphology	Tail Plumage	Strengthening	NA	NA	NA	Secondary
105	Vermivora pinus + Vermivora chrysoptera	0.0250962	Color+Morphology	Plumage	Asymmetric	NA	NA	NA	Primary
		0.0250962	Acoustic	Vocalization	Asymmetric	2	1	3	Primary
106	Geothlypis tolmiei + Geothlypis philadelphia	0.018201	Acoustic	Vocal Learning	Diffusive	NA	NA	NA	Primary
107	Setophaga townsendi + Setophaga auduboni	0.000263804	Color+Morphology	Plumage	Diffusive	NA	NA	NA	Primary
108	Setophaga virens + Setophaga townsendi	0.0258993	Acoustic	Vocalization	Strengthening	NA	NA	NA	Primary
109	Setophaga occidentalis + Setophaga townsendi	0.0114352	Acoustic	Vocalization	Asymmetric	2	1	1	Primary
		0.0114352	Color+Morphology	Plumage	Strengthening	NA	NA	NA	Primary
		0.0114352	Kinesthetic	Territory Defense	Strengthening	NA	NA	NA	Primary
