## Supplementary material for "Mating signal energy gradient mediates gene flow in the early stage of avian speciation": Table S2

### Sheet: Sheet1
ID On Tree	Species Name	iNaturalist cc	Link to iNaturalist Page	Licensing
1	Apteryx_mantelli	hamishg	North Island Brown Kiwi from Pakaraka 0472, New Zealand on December 24, 2022 at 11:01 PM by hamishg · iNaturalist	CC BY NC 4.0
	Apteryx_australis	Fynn	Rakiura Brown Kiwi from Rakiura, Rakiura National Park, NZ-SO-SL, NZ-SO, NZ on December 14, 2024 at 10:28 AM by Fynn · iNaturalist	CC BY NC 4.0
3	Crypturellus_boucardi	Chloe and Trevor Van Loon	Slaty-breasted Tinamou (Crypturellus boucardi) from Barrio Flaminia, Heredia, Sarapiquí, Costa Rica on December 26, 2021 at 08:00 AM by Chloe and Trevor Van Loon · iNaturalist	CC BY 4.0
	Crypturellus_cinnamomeus	Faby Galleta	Thicket Tinamou (Crypturellus cinnamomeus) from 89785 Tamps., México on April 21, 2024 at 10:42 AM by Faby Galleta · iNaturalist	CC BY NC 4.0
4	Chauna_chavaria	Edwin Múnera Chavarría	Northern Screamer (Chauna chavaria) in November 2024 by Edwin Múnera Chavarría · iNaturalist	CC BY NC 4.0
	Chauna_torquata	joseluisblazquez	Southern Screamer (Chauna torquata) from Islas del Ibicuy, Entre Ríos, Argentina on December 01, 2024 at 11:11 AM by joseluisblazquez · iNaturalist	CC BY NC 4.0
6	Anas_platyrhynchos	whitemudwayne	Mallard (Anas platyrhynchos) from River Valley Whitemud, Edmonton, AB, Canada on October 28, 2024 at 09:00 AM by whitemudwayne. Male, in full mating plumage, ready for next spring. · iNaturalist	CC BY NC 4.0
	Anas_superciliosa	Caleb Catto	Pacific Black Duck (Anas superciliosa) from Wilson WA 6107, Australia on December 18, 2024 at 09:13 PM by Caleb Catto · iNaturalist	CC BY 4.0
8	Somateria_mollissima	eamonccorbett	Common Eider from Cedar Crest, Marshfield, MA 02050, USA on December 29, 2024 at 12:38 PM by eamonccorbett · iNaturalist	CC BY NC 4.0
	Somateria_spectabilis	Scott Flamand	King Eider from Bourne, MA, USA on March 25, 2017 at 11:14 AM by Scott Flamand · iNaturalist	CC BY NC 4.0
11	Callipepla_californica	tcluderay	California Quail (Callipepla californica) from South Island / Te Waipounamu, Glenorchy, Otago, NZ on November 28, 2024 at 06:29 PM by tcluderay · iNaturalist	CC BY NC 4.0
	Callipepla_gambelii	cmmteixeira	Gambel's Quail (Callipepla gambelii) from JW Marriott Phoenix Desert Ridge, AZ on December 08, 2024 by cmmteixeira · iNaturalist	CC BY NC 4.0
12	Gallus_gallus_domesticus	bigjag	https://www.inaturalist.org/observations/255140775	CC BY NC 4.0
	Phasianus_colchicus	Vinjay Anand Ismavel	Ring-necked Pheasant from Turvey Nature Reserve on December 06, 2024 at 05:26 PM by Vijay Anand Ismavel. Location: Turvey Nature Reserve, County Dublin, Ireland Date: 6th December 2024 · iNaturalist	CC BY NC 4.0
13	Tympanuchus_cupido	alcedo77	Greater Prairie-Chicken in April 2021 by alcedo77. Greater Prairie-Chicken · iNaturalist	CC BY NC 4.0
	Tympanuchus_phasianellus	alcedo77	Sharp-tailed Grouse from Weld County, CO, USA on April 12, 2021 at 06:21 AM by alcedo77. Sharp-tailed Grouse · iNaturalist	CC BY NC 4.0
16	Phoeniconasias_minor	Paul Tavares	Lesser Flamingo in April 2023 by Paul Tavares · iNaturalist	CC BY NC 4.0
	Phoenicopterus_roseus	Mikel Moro	Greater Flamingo from 58RF+G32 Ras Al Khor Wildlife Sanctuary - Ras Al Khor Rd - Ras Al Khor - Dubai - United Arab Emirates on December 16, 2024 at 09:13 AM by Mikel Moro · iNaturalist	CC BY NC 4.0
21	Tauraco_erythrolophus	Niall Perrins	Red-crested Turaco from Calandula, Angola on May 10, 2018 at 09:00 AM by Niall Perrins · iNaturalist	CC BY NC 4.0
	Tauraco_fischeri	desertnaturalist	Fischer's Turaco (Fischer's) in September 2024 by desertnaturalist · iNaturalist	CC BY NC 4.0
29	Calidris_alpina	Noah Daun	Dunlin (Calidris alpina) from Gulfport, MS, USA on April 13, 2022 at 06:58 PM by Noah Daun · iNaturalist	CC BY NC 4.0
	Calidris_fuscicollis	Jan Ebr & Ivana Ebrová	White-rumped Sandpiper (Calidris fuscicollis) from La Costa Partido, Buenos Aires Province, Argentina on November 23, 2024 at 05:07 PM by Jan Ebr & Ivana Ebrová · iNaturalist	CC BY 4.0
30	Gallinago_gallinago	lava_chen	Common Snipe (Gallinago gallinago) from 澎湖休憩園區(天人湖), Magong, Penghu on November 24, 2019 at 01:56 PM by lava_chen · iNaturalist	CC BY NC 4.0
	Gallinago_media	Alexandr Tolchkov	Great Snipe (Gallinago media) in May 2024 by Alexandr Tolchkov · iNaturalist	CC BY NC 4.0
37	Selasphorus_calliope	dlwoodward	Calliope Hummingbird from Lake County, CA, USA on April 07, 2020 at 12:47 PM by dlwoodward. This hummingbird was photographed at a sugar water feeder on the deck rail at my home in southwes... · iNaturalist	CC BY NC 4.0
	Selasphorus_rufus	manbehindalens	Rufous Hummingbird from Tucson, AZ 85743, USA on November 28, 2024 at 12:32 PM by manbehindalens · iNaturalist	CC BY NC 4.0
40	Calypte_anna	Laura Keene	Anna's Hummingbird (Calypte anna) from Home on December 16, 2024 at 02:28 PM by Laura Keene · iNaturalist	CC BY NC 4.0
	Lampornis_clemenciae	uzun	Blue-throated Mountain-gem (Lampornis clemenciae) from Cochise County, AZ, USA on September 18, 2024 at 11:08 AM by uzun · iNaturalist	CC BY NC 4.0
43	Gavia_adamsii	lucapassalacqua	Yellow-billed Loon (Gavia adamsii) from Vardø, Norvegia on May 21, 2024 at 09:26 PM by lucapassalacqua · iNaturalist	CC BY NC 4.0
	Gavia_immer	Stephen Ofsthun	Common Loon (Gavia immer) from Norman, OK, USA on April 10, 2023 at 03:08 PM by Stephen Ofsthun · iNaturalist	CC BY NC 4.0
44	Eudyptes_chrysocome	Brendan Murtha	Southern Rockhopper Penguin (Eudyptes chrysocome) in November 2024 by Brendan Murtha · iNaturalist	CC BY NC 4.0
	Eudyptes_moseleyi	Flavien Saboureau	Northern Rockhopper Penguin (Eudyptes moseleyi) in December 2021 by Flavien Saboureau · iNaturalist	CC BY 4.0
48	Puffinus_mauretanicus	David Barros Cardona	Balearic Shearwater in November 2022 by David Barros Cardona · iNaturalist	CC BY NC 4.0
	Puffinus_yelkouan	Paolo Zucca	Yelkouan Shearwater in November 2024 by Paolo Zucca · iNaturalist	CC BY 4.0
52	Ardea_herodias_occidentalis	Katherine Scott	Great White Heron (Subspecies Ardea herodias occidentalis) from Monroe County, US-FL, US on December 27, 2024 at 01:21 PM by Katherine Scott · iNaturalist	CC BY NC 4.0
	Ardea_herodias	Leslie S	Great Blue Heron (Ardea herodias) from The Township at Colony Park, Ridgeland, MS, US on December 19, 2024 at 04:27 PM by Leslie S. · iNaturalist	CC BY NC 4.0
53	Sula_nebouxii	charnts	Blue-footed Booby from El Progreso, Ecuador on December 11, 2024 at 05:54 PM by charnts · iNaturalist	CC BY NC 4.0
	Sula_variegata	Yve Morrell	Peruvian Booby from Guayabo Islands Biological Reserve, Puntarenas, CR on July 06, 2023 at 11:58 AM by Yve Morrell · iNaturalist	CC BY NC 4.0
54	Strix_varia	vvandeusen	Spotted Owl in May 2021 by vvandeusen · iNaturalist	CC BY NC 4.0
	Strix_occidentalis	Dottie Herring	Barred Owl from Maclay Flat Nature Trail, Forest Rd 19155, Missoula, MT 59804, USA on December 18, 2024 at 04:28 PM by Dottie Herring · iNaturalist	CC BY NC 4.0
57	Circus_aeruginosus	jjulio2000	Western Marsh Harrier (Circus aeruginosus) from Alicante, España on December 18, 2024 at 12:18 PM by jjulio2000 · iNaturalist	CC BY NC 4.0
	Circus_spilonotus	cjp5826	https://www.inaturalist.org/observations/254391270	CC BY NC 4.0
58	Buteo_buteo_vulpinus	africanwildcat	Steppe Buzzard (Subspecies Buteo buteo vulpinus) from Ithala Game Reserve, Louwsburg, 3150, South Africa on December 19, 2021 at 08:39 AM by africanwildcat · iNaturalist	CC BY NC 4.0
	Buteo_rufinus_cirtensis	ahmed_garah	Atlas Long-legged Buzzard (Subspecies Buteo rufinus cirtensis) from Chréa, Algérie on November 30, 2024 at 01:33 PM by ahmed_garah · iNaturalist	CC BY NC 4.0
59	Haliaeetus_leucocephalus	Nitin Ravikanthachari	Bald Eagle (Haliaeetus leucocephalus) from Park County, MT, USA on December 18, 2024 at 03:25 PM by Nitin Ravikanthachari · iNaturalist	CC BY NC 4.0
	Haliaeetus_pelagicus	Валерия Ковалева	Steller's Sea-Eagle (Haliaeetus pelagicus) in July 2024 by Валерия Ковалева · iNaturalist	CC BY NC 4.0
60	Tockus_damarensis	Kerbusch	Damara Red-billed Hornbill from Kunene, NA on July 16, 2024 at 05:16 PM by Kerbusch · iNaturalist	CC BY NC 4.0
	Tockus_rufirostris	Ferdi Schenck	Southern Red-billed Hornbill from Kruger National Park, Limpopo, ZA on August 04, 2024 at 12:06 PM by Ferdi Schenck · iNaturalist	CC BY NC 4.0
62	Baryphthengus_martii	drmbush	Rufous Motmot (Baryphthengus martii) from Metropolitan District of Quito, Ecuador on November 23, 2024 at 06:51 PM by drmbush · iNaturalist	CC BY NC 4.0
	Baryphthengus_ruficapillus	Luciano Bernardes	Rufous-capped Motmot (Baryphthengus ruficapillus) from Paraibuna - SP, 12260-000, Brasil on July 12, 2024 by Luciano Bernardes · iNaturalist	CC BY NC 4.0
67	Pogoniulus_chrysoconus	Heinrich Human	Yellow-fronted Tinkerbird from Mbombela, South Africa on December 04, 2022 at 08:54 AM by Heinrich Human · iNaturalist	CC BY NC 4.0
	Pogoniulus_pusillus	brewmaster	Southern Red-fronted Tinkerbird from Ntulindawo, South Africa on October 22, 2024 at 08:32 AM by brewmaster · iNaturalist	CC BY NC 4.0
68	Ramphastos_vitellinus_ariel	Luciano_bernardes	Ariel Toucan in June 2016 by Luciano Bernardes · iNaturalist	CC BY NC 4.0
	Ramphastos_vitellinus_culminatus	tsunami78	Yellow-ridged Toucan in January 2025 by Sascha Packheiser · iNaturalist	CC BY NC 4.0
71	Platycercus_elegans_elegans	baronsamedi	Southeastern Crimson Rosella from Otford NSW 2508, Australia on October 16, 2024 at 05:27 PM by baronsamedi · iNaturalist	CC BY NC 4.0
	Platycercus_elegans_flaveolus	zaneymg	Yellow Rosella from Morgan SA 5320, Australia on December 02, 2024 at 07:11 AM by zaneymg. Crimson Rosella (yellow) · iNaturalist	CC BY NC 4.0
73	Cyanoliseus_patagonus_andinus	Jeff Harding	Burrowing Parakeet (Olive) (Subspecies Cyanoliseus patagonus andinus) from Cafayate, Salta Province, Argentina on October 24, 2015 at 09:08 AM by Jeff Harding · iNaturalist	CC BY NC 4.0
	Cyanoliseus_patagonus_patagonus	Nancy Overholtz	Common Burrowing Parakeet (Subspecies Cyanoliseus patagonus patagonus) from Los Angeles, CA, USA on April 14, 2013 at 12:42 PM by Nancy Overholtz. An obvious escaped pet. · iNaturalist	CC0 1.0 Universal
74	Manacus_candei	Steven Schulting	White-collared Manakin from Stann Creek, BZ on May 05, 2024 at 03:31 PM by Steven Schulting · iNaturalist	CC BY NC 4.0
	Manacus_vitellinus	David Monroy R	Golden-collared Manakin from Bosque Kaukitá, Pereira, Risaralda, Colombia on November 21, 2023 at 02:05 PM by David Monroy R · iNaturalist	CC BY NC 4.0
77	Cicinnurus_regius	Ben Tsai蔡維哲	King Bird-of-Paradise from Jayapura, Papua, Indonesia on July 31, 2018 at 10:27 AM by Ben Tsai蔡維哲 · iNaturalist	CC BY NC 4.0
	Diphyllodes_magnificus	jeanpaulborekamps	Magnificent Bird-of-Paradise from Menyambouw, Pegunungan Arfak, West Papua, ID on November 10, 2023 at 06:07 AM by Jean-Paul Boerekamps · iNaturalist	CC0 1.0 Universal
80	Parus_major	snsergeevna	Great Tit from Глазовский р-н, республика Удмуртия, Россия on April 20, 2023 at 01:02 PM by snsergeevna · iNaturalist	CC BY NC 4.0
	Parus_minor	Tony Y	Asian Tit from Qingxiushan Scenic Area, Nanning, Guangxi Zhuangzu Zizhiqu, CN on December 18, 2024 at 10:12 AM by Toby Y · iNaturalist	CC BY 4.0
88	Sturnus_unicolor	Dmitrii	Spotless Starling from Эс-Сувейра, Марокко on November 01, 2024 at 11:42 AM by Dmitrii · iNaturalist	CC BY NC 4.0
	Sturnus_vulgaris	simmar01	European Starling from Boucherville, QC, Canada on December 19, 2024 at 02:29 PM by simmar01 · iNaturalist	CC BY NC 4.0
89	Ficedula_albicollis	Zein et Carlo	Collared Flycatcher (Ficedula albicollis) from Ammiq, Liban on April 17, 2019 at 09:04 AM by Zein et Carlo · iNaturalist	CC BY NC 4.0
	Ficedula_hypoleuca	entti Ketola	European Pied Flycatcher (Ficedula hypoleuca) from Hårrboda Kokkola, Suomi on June 08, 2005 at 09:39 AM by Pentti Ketola · iNaturalist	CC BY NC 4.0
93	Loxia_curvirostra	Муртаза Снегирёв	Red Crossbill (Loxia curvirostra) from Уфа, Респ. Башкортостан, Россия on November 27, 2024 at 12:34 PM by Муртаза Снегирёв · iNaturalist	CC BY NC 4.0
	Loxia_pytyposittacus	jkt	Parrot Crossbill (Loxia pytyopsittacus) from Åboland-Turunmaa, Finland on August 04, 2024 at 01:25 PM by jkt. Obviously a pair. · iNaturalist	CC BY 4.0
97	Passerina_cyanea	Peggy Rudman	Indigo Bunting from South Padre Island, TX 78597, USA on April 17, 2021 at 12:57 PM by Peggy Rudman · iNaturalist	CC BY NC 4.0
	Passerina_amoena	Jodi Forster	Indigo Bunting from South Padre Island, TX 78597, USA on April 17, 2021 at 12:57 PM by Peggy Rudman · iNaturalist	CC BY NC 4.0
106	Geothylypis_philadelphia	Peter Kondrashov	Mourning Warbler from Adair County, MO, USA on May 14, 2011 at 12:23 PM by pkondrashov · iNaturalist	CC BY NC 4.0
	Geothlypis_tolmiei	Giff Beaton	MacGillivray's Warbler from San José del Cabo, BCS, Mexico on February 23, 2017 at 10:13 AM by Giff Beaton · iNaturalist	CC BY NC 4.0
109	Setophaga_occidentalis	pkondrashov	Hermit Warbler from San Diego County, CA, USA on April 27, 2014 at 09:45 AM by pkondrashov · iNaturalist	CC BY NC 4.0
	Setophaga_townsendi	Bob Ferris	Townsend's Warbler from Newport, OR, USA on March 05, 2024 at 11:02 AM by Bob Ferris · iNaturalist	CC BY NC 4.0
